# A handle on mass coincidence errors in *de novo* sequencing of antibodies by bottom-up proteomics

**DOI:** 10.1101/2024.02.20.581155

**Authors:** Douwe Schulte, Joost Snijder

## Abstract

Antibody sequences can be determined at 99% accuracy directly from the polypeptide product using bottom-up proteomics techniques. This circumvents the need to isolate the antibody-producing B-cell clone and enables reverse engineering of monoclonal antibodies from lost hybridoma cell lines, as well as the secreted protein in bodily fluid. Sequencing accuracy at the peptide level is limited by common mass coincidences of isobaric residues like leucine/isoleucine, but also by incomplete fragmentation spectra in which the order of two or more residues remains ambiguous due to lacking fragment ions for the intermediate positions. Likewise, different combinations of amino acids, of potentially different length, can also coincide to the same mass (*e*.*g*. GG=N, GA=Q *etc*.). Here we present several updates to Stitch (v1.5), which performs template-based assembly of *de novo* peptide reads to reconstruct antibody sequences. This version introduces a mass-based alignment algorithm that explicitly accounts for mass coincidence errors. In addition, it incorporates a postprocessing procedure to assign I/L residues based on secondary fragments (satellite ions, *i*.*e. w-*ions). Moreover, evidence for sequence assignments can now be directly evaluated with the addition of an integrated spectrum viewer. This version of Stitch also allows input data from a wider selection of *de novo* peptide sequencing algorithms, now including Casanovo, PEAKS, Novor.Cloud, pNovo, and MaxNovo, in addition to flat text and FASTA. Combined, these changes make Stitch compatible with a larger range of data processing pipelines and improve its tolerance to peptide-level sequencing errors.
